# Language model-guided anticipation and discovery of unknown metabolites

**DOI:** 10.1101/2024.11.13.623458

**Authors:** Hantao Qiang, Fei Wang, Wenyun Lu, Xi Xing, Hahn Kim, Sandrine A.M. Merette, Lucas B. Ayres, Eponine Oler, Jenna E. AbuSalim, Asael Roichman, Michael Neinast, Ricardo A. Cordova, Won Dong Lee, Ehud Herbst, Vishu Gupta, Samuel Neff, Mickel Hiebert-Giesbrecht, Adamo Young, Vasuk Gautam, Siyang Tian, Bo Wang, Hannes Röst, Russell Greiner, Li Chen, Chad W. Johnston, Leonard J. Foster, Aaron M. Shapiro, David S. Wishart, Joshua D. Rabinowitz, Michael A. Skinnider

**Author notes:** These authors contributed equally (Hantao Qiang, Fei Wang). These authors jointly supervised this work (David S. Wishart, Joshua D. Rabinowitz, Michael A. Skinnider).

## Abstract

Despite decades of study, large parts of the mammalian metabolome remain unexplored. Mass spectrometry-based metabolomics routinely detects thousands of small molecule-associated peaks within human tissues and biofluids, but typically only a small fraction of these can be identified, and structure elucidation of novel metabolites remains a low-throughput endeavor. Biochemical large language models have transformed the interpretation of DNA, RNA, and protein sequences, but have not yet had a comparable impact on understanding small molecule metabolism. Here, we present an approach that leverages chemical language models to discover previously uncharacterized metabolites. We introduce DeepMet, a chemical language model that learns the latent biosynthetic logic embedded within the structures of known metabolites and exploits this understanding to anticipate the existence of as-of-yet undiscovered metabolites. Prospective chemical synthesis of metabolites predicted to exist by DeepMet directs their targeted discovery. Integrating DeepMet with tandem mass spectrometry (MS/MS) data enables automated metabolite discovery within complex tissues. We harness DeepMet to discover several dozen structurally diverse mammalian metabolites. Our work demonstrates the potential for language models to accelerate the mapping of the metabolome.

---

High-throughput techniques now enable routine measurement of the DNA, RNA, and protein content of any given biospecimen. In contrast, enumerating the complete complement of small molecules—the metabolome—has proven more challenging. Mass spectrometry-based metabolomics typically detects thousands of distinct chemical entities in any given biological sample^1^. However, even in human tissues or biofluids, the majority of mass spectrometric signals cannot routinely be linked to a known chemical structure^2,3^. This profusion of unidentified chemical entities, which collectively account for most of the information acquired in a typical metabolomic study, have been dubbed the chemical “dark matter” of the metabolome^4^.

The existence of this metabolic dark matter suggests that existing metabolic maps are far from complete. Recent discoveries have described important roles for previously unidentified metabolites in human physiology and disease^5–9^, implying that a more comprehensive map of metabolism could accelerate the discovery of new biological mechanisms, biomarkers, and therapeutic targets. However, structure elucidation of unknown metabolites remains a fundamentally low-throughput endeavour. Isolation of purified compounds followed by detailed structural characterization is time- and labour-intensive, restricting such efforts to at most a handful of carefully selected metabolites^10^. New approaches are needed to illuminate the dark matter of the metabolome in a systematic and high-throughput manner.

Generative models based on deep neural networks have emerged as a powerful approach to study the structure and function of biological macromolecules^11^. Language models trained on protein sequences are capable of learning the latent evolutionary forces that have shaped observed sequences in order to design new proteins with desired functions, predict the impacts of unseen variants, and even forecast protein sequences likely to evolve in the future^12–16^. Language models can also be trained on the chemical structures of small molecules by leveraging formats that represent these structures as short strings of text^17–19^. To date, however, this paradigm has primarily been applied to explore synthetic chemical space in the setting of drug discovery. We hypothesized that, in analogy to protein language models, a language model of metabolism could learn the biosynthetic logic that has sculpted the structures of known metabolites, and exploit this understanding to predict the structures of metabolites that have yet to be discovered.

Here, we present an approach that leverages language models to systematically fill the gaps in existing maps of the metabolome (**Fig. 1a**). We introduce DeepMet, a chemical language model trained on the structures of known metabolites. We demonstrate that DeepMet systematically anticipates the existence of as-of-yet undiscovered metabolites, and validate dozens of these predictions experimentally. We develop approaches to integrate DeepMet with mass spectrometry-based metabolomics data that enable *de novo* identification of novel metabolites in complex tissues. In total, we harness DeepMet to discover 47 structurally diverse metabolites.

**Fig. 1.**

Learning the language of metabolism. **a**, Schematic overview of DeepMet, a chemical language model for the systematic prioritization and discovery of unknown metabolites. **b**, UMAP visualization of the chemical space occupied by known metabolites and generated molecules. Left, known metabolites superimposed over generated molecules; right, vice versa. Metabolites are colored by their assigned superclasses in the ClassyFire chemical ontology. **c**, Receiver operating characteristic (ROC) curve of a random forest classifier trained to distinguish between known metabolites and generated molecules in cross-validation. Inset text shows the area under the ROC curve (AUC) and its statistical significance. **d**, Proportion of enzymatic biotransformations of known metabolites recapitulated by DeepMet, shown as a function of the number of rule-based transformations applied sequentially to the original metabolite. **e**, Nearest-neighbor Tanimoto coefficient to a known metabolite for generated molecules versus molecules with identical molecular formulas sampled randomly from PubChem.
