## Supplementary Table 3 for "Language model-guided anticipation and discovery of unknown metabolites"

### Sheet: Sheet 1
Status	Catalogue no.	SMILES	m/z	RT	Dot-product
Correct	MCULE-2661803424	[C@H]1(OC2C=CC=CC=2)[C@H](O)[C@H]([C@H](O)[C@@H](C(=O)O)O1)O	269.067	7.69	0.98
Correct	MCULE-1410713957	O=C(O)[C@H]1O[C@@H](OC2C=CC(C)=CC=2)[C@H](O)[C@@H](O)[C@@H]1O	283.083	7.29	0.98
	MCULE-2851149196	O=C(CC(CO)O)O	119.035	10.97	0.35
Correct	MCULE-9789886475	[C@@H]1(C(O)=O)[C@@H](O)[C@@H]([C@@H](O)[C@H](OCC)O1)O	221.067	10.95	0.9
Correct	MCULE-8763764734	S(O)(=O)(=O)CCNC(N)=N	166.029	11.16	0.8
Correct	MCULE-1512003484	C(=O)(O)CCCCCCCCCCCCCCC(O)=O	285.207	7.19	0.89
Correct	MCULE-3939590066	O=S(=O)([O-])OC1C=CC=CC=1.[K+]	172.991	1.93	0.98
	MCULE-7484394569	C(CCCCCCCCCC)(=O)NCC(O)=O	242.176	2.37	0.04
	MCULE-9573195638	CSCC[C@H](NC(=O)CN)C(=O)O	205.065	9.54	0
	MCULE-1838085214	[C@H](CS)(C(=O)O)NC(=O)CC[C@H](N)C(=O)O	249.055
Correct	MCULE-2040549804	N1(C=CC(=NC1=O)N)[C@H]1C[C@@H]([C@@H](CO)O1)O	226.084	8.31	0.94
Correct	MCULE-6550039029	CCCCCCCCCCCCCCCC(NC(CO)C(O)/C=C/CCCCCCCCCCCCC)=O	536.505	2.35	0.76
Correct	MCULE-6051773907	O[C@H]1[C@H](OC[C@@H](CO)O)O[C@H](CO)[C@H](O)[C@@H]1O	253.093	12.72	0.96
Correct	MCULE-6670583047	O=C([C@H](CC1C2C=CC=CC=2NC=1)N)N.Cl	202.099	3.9	0.98
Correct	MCULE-5387511579	C1N(C2OC(COP(OP(OC3OC(CO)C(O)C(O)C3O)([O-])=O)([O-])=O)C(O)C2O)C2N=C(N)NC(=O)C=2N=1.[Na+].[Na+]	604.07	13.74	0.95
	MCULE-3839888991	[Na+].OC[C@H]([C@H]([C@@H]([C@H]([C@H](C(=O)[O-])O)O)O)O)O	225.062	13.83	0.04
	MCULE-9318954237	C/C(/C)=C/CSCC(C(O)=O)N	188.075	7.59	0
	MCULE-4915329170	C1(=CC=CN1)C(O)=O	110.025	5.98	0.2
Correct	MCULE-1361949901	C(CCCCCCCCCCCCCCC)(O)=O	255.233	2.21	0.99
	MCULE-7694867483	CC/C=C\C/C=C\C/C=C\C/C=C\C/C=C\CCCC(=O)O	301.217	2.16	0.38
Correct	MCULE-8239511422	C1(C2=CC=C(C=C2)O)=COC2=C(C=CC(O)=C2)C1=O	253.051	2.73	0.99
	MCULE-4092969179	C(CC(O)CC(=O)O)CCCCCCCCCCCCC	299.259	6.86	0.16
Correct	MCULE-8926331598	OC1=CC=C(C[C@H](NC(=O)[C@@H](N)[C@H](CC)C)C(=O)O)C=C1	293.151	7.19	0.83
Correct	MCULE-5409897902	O[C@H]1[C@@H](O)[C@H](N2C(=O)NC(=O)C=C2)O[C@@H]1COP(OP(O[C@@H]1[C@H](O)[C@@H](O)[C@H](O)[C@@H](C(=O)O)O1)(=O)O)(=O)O	579.027	13.7	0.92
Correct	MCULE-4937469311	[Na+].[O-]C(CCCCCCC/C=C\CCCCCCCC)=O	281.249	2.19	0.98
Correct	MCULE-8054557225	C(O)(CC(=O)O)CCCCCCCCC	215.165	2.38	0.95
Correct	MCULE-8212832829	O=C([C@@H](N)C)N1CCC[C@H]1C(=O)NCC(=O)N1CCC[C@H]1C(=O)N[C@H](C(=O)O)CCCNC(=N)N.CC(=O)O	495.268	15.32	0.92
	MCULE-9995535308	C(C(C)N)(=O)NC(C(O)=O)CC(N)=O	202.084	12.86	0.34
	MCULE-9677448981	C[C@@]12[C@]([C@@H](CCC(=O)NCC(=O)O)C)([H])CC[C@@]1([H])[C@@]1(CC[C@]3([H])C[C@@H](CC[C@]3(C)[C@]1(CC2)[H])OS(=O)(O)=O)[H]	512.269	2.33	0.7
Correct	MCULE-7472542608	O[C@H]1[C@@H](O[C@H]2[C@H](O)[C@@H](O)[C@@H](O[C@H]3[C@H](O)[C@@H](O)C(O)O[C@@H]3CO)O[C@@H]2CO)O[C@H](CO)[C@@H](O)[C@@H]1O	503.161	14.61	0.94
Correct	MCULE-8726601643	CCCCCCCC/C=C/CCCCCCCCCC(=O)O	309.28	2.17	1
Correct	MCULE-3918440694	C(CCCCCCC(=O)O)CCC=CCC=CCCCCC	307.264	2.17	0.94
Correct	MCULE-4360629497	C(O)(=O)CC(CCCCCCC)O	187.134	2.51	0.95
Correct	MCULE-5510847560	CCCCC/C=C\C/C=C\CCCCCCCC(=O)NCCO	322.275	2.47	0.85
Correct	MCULE-1806939141	OC[C@@H](O)[C@@H](O)[C@H](O)[C@H](O)[C@@H](O)CO	211.082	13.25	0.82
	MCULE-2499360516	CC(O)C(C)C(O)=O	117.056	2.75	0.23
Correct	MCULE-3914949169	CCCCCCCCCC(O)=O	171.139	2.39	0.99
	MCULE-6764919720	C1(=O)C(C2C=CC(=CC=2)OC)=COC2=CC(O)=CC(O)=C12	283.061	2.36	0.4
Correct	MCULE-4093240509	C(CCCCCCCC(O)=O)(O)=O	187.098	10.96	0.95
	MCULE-4171151967	C1(C2=CC=C(C=C2)OC)=COC2C(=CC=C(O)C=2)C1=O	267.066	2.49	0.31
	MCULE-8278468713	C(O)(=O)CC(CCCCCC)O	173.118	2.6	0.02
Correct	MCULE-2155628141	C(CC(=O)NCCO)CCCCCCCCCCCCCCC	326.306	2.44	0.94
	MCULE-4005429744	C1C(=O)C2=C(O)C=C(O)C=C2O[C@@H]1C1C=CC(O)=CC=1	271.061	2.42	0.63
Correct	MCULE-7789529745	C(CC(=O)NCCO)CCCCCC=CCCCCCCCC	324.291	2.46	0.93
Correct	MCULE-7844760749	C([H])(CO)(NC(CN)=O)C(O)=O	161.057	12.64	0.93
	MCULE-8192564811	C(CCCCCCCCCCCC(O)=O)(O)=O	243.16	8.29	0.31
	MCULE-6812875518	N1=CSC(C=C)=C1C	124.023
	MCULE-4608316868	[C@H](N)(CCCO)C(=O)O	132.067	13.28	0.2
Correct	MCULE-7221196985	C(=O)(C(C(C)C)N)NC(C(C)C)C(O)=O	215.14	7.26	0.88
Correct	MCULE-6143868562	C(CCCCCCCCCCC)(=O)NCC(O)=O	256.192	2.36	0.88
Correct	MCULE-4747891013	C1(=CC=CC=C1C(O)=O)C(O)=O	165.02	10.96	0.95
	MCULE-9146461009	O(CCCCCC)[C@@H]1O[C@H](CO)[C@@H](O)[C@H](O)[C@H]1O	263.15	4.07	0
Correct	MCULE-3587613382	OC(CCCCCCCCCC(=O)O)=O	215.129	9.54	0.93
Correct	MCULE-8458909954	O=S(=O)(O)OC1C=CC(CC)=CC=1	201.023	1.91	0.99
Correct	MCULE-9357391090	C(CCCCCCCCCCCCCCCC)(O)=O	269.249	2.21	1
Correct	MCULE-6168408668	C(CCCCCCCCCCC(O)=O)(O)=O	229.145	8.81	0.9
Correct	MCULE-3630541438	C(C(O)C(N)CO)CCCCCCCCCCCCCC	300.291	4.34	0.94
	MCULE-2424848248	OC[C@@H]1[C@@H](O)[C@@H](O)C(N2C=C(C(N)=O)CC=C2)O1	255.099	7.2	0.71
	MCULE-7765672957	OC(CCCCCCCCCCC(O)CC(O)=O)=O	273.171	8.46	0.89
Correct	MCULE-3461315237	N1=CNC=C1CCNC(C)=O	152.083	7.24	0.92
Correct	MCULE-8263786936	C(C(C)C)(=O)NCC(O)=O	144.067	7.26	0.91
Correct	MCULE-5748776918	[C@H]1(NC(C)=O)C(O)O[C@H](COP(=O)([O-])[O-])[C@@H](O)[C@@H]1O.[Na+].[Na+]	300.049	13.73	0.81
Correct	MCULE-3651545554	C(CCCCCCCCCCCCCCCCCC)(O)=O	297.28	2.16	0.96
Correct	MCULE-5777528150	C(=O)(NCC(=O)O)CCCCCCCCCCCCC	284.223	2.32	0.75
Correct	MCULE-1305773807	NCCC1C=CC(OS(=O)(=O)O)=C(O)C=1	232.029	6.73	0.9
Correct	MCULE-2012787765	O=S(=O)([O-])OC1C=CC(C)=CC=1.[K+]	187.007	1.94	0.93
Correct	MCULE-4459588964	N(C(CO)C(=O)[O-])C(C(C)[NH3+])=O	175.073	11.63	0.94
Correct	MCULE-3630464562	C(CCCCCCCCCCCCCC)(O)=O	241.217	2.23	0.94
	MCULE-2781423323	C(O)(=O)[C@@H](N)CN.Cl	103.051
	MCULE-3061780794	O=C1NCCC1	84.0456	2.38	0.64
Correct	MCULE-2585957627	C(O)(=O)/C=C/C1=CC=C(OS(O)(=O)=O)C(OC)=C1	273.008	2.58	0.94
Correct	MCULE-9789345517	C12N=CN(C)C=1C(NC(N)=N2)=O	164.058	7.76	0.98
	MCULE-6905321940	N1C2C=CC=CC=2C2CCNCC1=2	171.093	7.37	0.18
	MCULE-5934964850	O=C(CC1C=C(OC)C(OS(=O)(O)=O)=CC=1)O	261.007	1.91	0.12
Correct	MCULE-8449596560	N1(C)C(=O)C2N=CN([C@@H]3O[C@H](CO)[C@@H](O)[C@H]3O)C=2N=C1	281.089	7.4	0.96
Correct	MCULE-2216619391	OC(C1C(O)C(O)C(O)C(OC2C3=C(C=CC=C3)NC=2)O1)=O.NC1CCCCC1	308.078	7.7	0.98
	MCULE-1683872231	N1C(=O)C(=O)NC1=O	112.999	3.45	0
Correct	MCULE-4147611614	C(=O)(O)CCCCCCCCCCCCC(=O)O	257.176	7.65	0.93
Correct	MCULE-2795129925	CCCCCCCCCCCC(O)=O	199.17	2.28	0.99
	MCULE-9268661621	C1=C(C=CC(CCO)=C1)O	137.061	2.78	0.74
	MCULE-3330783259	O[C@@H]1[C@@H](O)[C@H](O)[C@@H](CO)OC1OCC	207.088	7.62	0.16
	MCULE-8112166808	OC(CSCC(O)=O)=O	148.991	12.24	0.31
	MCULE-2811211507	C(N)(C1=CC=CC=C1)=O	120.046	2.81	0.35
Correct	MCULE-4630510685	O=C(N)C1N=CN([C@H]2[C@H](O)[C@H](O)[C@@H](CO)O2)C=1N	257.089	8.13	0.94
	MCULE-1795778246	C12C(=O)NC(=NC=1NCC([C@@H](O)[C@H](C)O)=N2)N	238.095
	MCULE-4187601705	OC(C(O)=O)CS(O)(=O)=O	168.981
	MCULE-6982542410	O1[C@@H](N2C(=O)N=C(N)C(C)=C2)C[C@H](O)[C@H]1CO	240.099	8.01	0.04
Correct	MCULE-1145165954	[C@H](O)([C@H](O)CO)[C@H](O)[C@@H](O)C	165.077	8.72	0.79
	MCULE-9071577504	N1(C(=O)[C@@H](N)C)CCC[C@H]1C(=O)O	185.093	10.97	0.01
Correct	MCULE-6392222135	C(N1CCCC1C(O)=O)(=O)C(N)CC1C=CC=CC=1	261.125	7.56	0.75
	MCULE-7677425769	C(O)(C(=O)O)(CC(=O)O)C(O)C(=O)O	207.015	16.3	0
Correct	MCULE-3432506709	C(C(O)=O)C(C(O)=O)NC(CC1C=CC=CC=1)=O	250.072	10.95	0.93
Correct	MCULE-8142845277	O=S(=O)([O-])OCC(CCCC)CC.[Na+]	209.085	1.94	0.7
	MCULE-1073478615	C(C1=CNC2C=CC=CC1=2)C(=O)C(O)=O	202.051	3.79	0
Correct	MCULE-6127598109	C(O)(=O)C=CC1=CC=C(C(OC)=C1)O	193.051	3.9	0.82
	MCULE-3853945067	C1(CC(NC(C)=O)C(O)=O)C2C=CC=CC=2NC=1	245.093	3.91	0.49
	MCULE-4733493787	C(C1C=CC(O)=C(OC)C=1)C(N)C(O)=O	210.077	3.85	0
