## Supplementary Table 2 for "Language model-guided anticipation and discovery of unknown metabolites"

### Sheet: Sheet 1
Supplier	Catalogue no.	SMILES
Chemical synthesis		NC(=O)NCCS(=O)(=O)O
Chemical synthesis		O=S(=O)(O)OCC1OC(O)C(O)C(O)C1O
Chemical synthesis		CCOP(=O)(O)OCC(O)CO
Chemical synthesis		O=C(O)CCCCCC(O)CC(=O)O
Chemical synthesis		O=C(O)C(CO)OS(=O)(=O)O
Chemical synthesis		NCCOP(O)(O[C@@H]1O[C@H](CO)[C@@H](O)[C@H](O)[C@H]1O)=O
Chemical synthesis		Nc1c(C(=O)NC(CCC(=O)O)C(=O)O)ncn1C1OC(CO)C(O)C1O
Chemical synthesis		COC1=C(O)C=CC(CC(C(CC2=CC=CC(O)=C2)CO)CO)=C1
Custom synthesis		CC(O)C(NC(CCC(N)=O)C(O)=O)=O
Enamine	Z8149611225	NC(CSS(=O)(=O)O)C(=O)NCC(=O)O
Enamine	Z1465346709	O=C(O)CC(NC(=O)Cc1ccc(O)cc1)C(=O)O
Enamine	Z8984216908	CSC=CC(O)=NCC(=O)O
Enamine	Z3231889615	CC(C)C(=O)NCCc1cnc[nH]1
Enamine	Z85883140	CSCCC(NC(=O)C(C)C)C(=O)O
Enamine	Z2446518332	COC=1C=C(CNC(=O)CCCC(=O)O)C=CC1O
Enamine	Z8984216547	COC=1C=C(CC(NC(=O)C(C)O)C(=O)O)C=CC1O
Enamine	Z8914008850	CN1C=NC=C1CC(C(O)=O)O
Mcule	MCULE-6602357386	C1(C(N)=O)C2C=CC=CC=2NC=1
Mcule	MCULE-4257408878	C1(=O)N([C@H]2[C@H](OC)[C@H](O)[C@@H](CO)O2)C=C(C)C(=O)N1
Mcule	MCULE-6933013590	S(CCCN)(O)(=O)=O
Mcule	MCULE-8868858831	OCCCS(=O)(=O)[O-].[Na+]
Mcule	MCULE-5490811619	C1(N)=C(N)N=CN=C1N.S(O)(=O)(O)=O
Mcule	MCULE-7604604932	N1C(=O)C2N=CN(C=2N=C1)C1C(O)C(O)C(CSC)O1
Mcule	MCULE-6526621171	C(=O)(C(CC1C=CC=CC=1)NC(C)=O)NC(CC(C)C)C(O)=O
Mcule	MCULE-7451301973	C1C=C2C3C=CN=C(CCC(=O)O)C=3NC2=CC=1
Mcule	MCULE-7151116830	C(C1C=CC=CC=1)(=O)NC(CCSC)C(O)=O
Mcule	MCULE-5872947769	O=C1NCC(C(O)=O)N1
Sigma	228435	BrC1=CN=CC(C(O)=O)=C1
Mcule	MCULE-8818841339	C1(=O)C(O)CCN1
Mcule	MCULE-3113838546	N1C2C=CC(=CC=2CC1=O)OC
Mcule	MCULE-9142732495	CC1=C(C(C(O)=O)=CC=N1)O
Mcule	MCULE-2790872575	C(O)[C@@H](N)CC(C)C
Mcule	MCULE-1724166794	C(O)[C@H]1CCCN1
Mcule	MCULE-1069328294	C(O)(=O)C(CCC1C=CC=CC=1)NC(C)=O
Mcule	MCULE-7593127940	O=C(O)CC1CCCCN1
Mcule	MCULE-4460238058	C[C@H](C1=CN=CC=C1)O
Mcule	MCULE-2149740837	N1C2=C(C=C(O)C=C2)C(C=O)=C1
Mcule	MCULE-3163855510	C12C(=CC=CC=1C=CN2)O
Mcule	MCULE-7638574057	C(NC)(C1=CC=CC=C1)=O
Mcule	MCULE-3022491189	O=C([C@H](CCCCNC(=O)C)NC(=O)C)O
Mcule	MCULE-9329716705	C(O)(=O)CC1SC=NC=1C
Mcule	MCULE-9435743413	C(C)(NCCCCNC(C)=O)=O
Mcule	MCULE-6243989096	C1(CC(NC(CCC(O)=O)=O)C(O)=O)C2C=CC=CC=2NC=1
Mcule	MCULE-3602995891	CC(C(NC(C(O)=O)CC1C2=C(C=CC=C2)NC=1)=O)C
Mcule	MCULE-2655031396	N1(CCCC1C1C=CC=NC=1)C(C)=O
Mcule	MCULE-8546623332	NC(NC(C(O)=O)CC1C2=C(C=CC=C2)NC=1)=O
Mcule	MCULE-2099814008	NC(N1C(C(O)=O)CCC1)=O
